# UBXN1 maintains ER proteostasis and represses UPR activation by modulating translation independently of the p97 ATPase

**DOI:** 10.1101/2022.12.16.520763

**Authors:** Brittany A. Ahlstedt, Rakesh Ganji, Sirisha Mukkavalli, Joao A. Paulo, Steve P. Gygi, Malavika Raman

## Abstract

Endoplasmic reticulum (ER) protein homeostasis (proteostasis) is essential to facilitate proper folding and maturation of proteins in the secretory pathway. Loss of ER proteostasis due to cell stress or mutations in ER proteins can lead to the accumulation of misfolded or aberrant proteins in the ER and triggers the unfolded protein response (UPR). In this study we find that the p97 adaptor UBXN1 is an important negative regulator of the UPR. Loss of UBXN1 significantly sensitizes cells to ER stress and activates canonical UPR signaling pathways. This in turn leads to widespread upregulation of the ER stress transcriptional program. Using comparative, quantitative proteomics we show that deletion of UBXN1 results in a significant enrichment of proteins belonging to ER-quality control processes including those involved in protein folding and import. Notably, we find that loss of UBXN1 does not perturb p97-dependent ER associated degradation (ERAD). Our studies indicate that loss of UBXN1 increases translation in both resting and ER-stressed cells. Surprisingly, this process is independent of p97 function. Taken together, our studies have identified a new role for UBXN1 in repressing translation and maintaining ER proteostasis in a p97 independent manner.
