## Supplementary Table 1 for "UBXN1 maintains ER proteostasis and represses UPR activation by modulating translation independently of the p97 ATPase"

### Sheet: Gene Table
PCR Array Catalog #:	PAHS-089Z
Position	Unigene	Refseq	Symbol	Description	Gname	RT2 Catalog
A01	Hs.295137	NM_001144	AMFR	Autocrine motility factor receptor	GP78/RNF45	PPH16329A
A02	Hs.496487	NM_001675	ATF4	Activating transcription factor 4 (tax-responsive enhancer element B67)	CREB-2/CREB2/TAXREB67/TXREB	PPH02016A
A03	Hs.492740	NM_007348	ATF6	Activating transcription factor 6	ATF6A	PPH20143A
A04	Hs.42853	NM_004381	ATF6B	Activating transcription factor 6 beta	CREB-RP/CREBL1/G13	PPH09189B
A05	Hs.532632	NM_004993	ATXN3	Ataxin 3	AT3/ATX3/JOS/MJD/MJD1/SCA3	PPH19855B
A06	Hs.624291	NM_004324	BAX	BCL2-associated X protein	BCL2L4	PPH00078B
A07	Hs.515162	NM_004343	CALR	Calreticulin	CRT/HEL-S-99n/RO/SSA/cC1qR	PPH02060A
A08	Hs.567968	NM_001746	CANX	Calnexin	CNX/IP90/P90	PPH05937F
A09	Hs.421509	NM_006430	CCT4	Chaperonin containing TCP1, subunit 4 (delta)	CCT-DELTA/Cctd/SRB	PPH05931A
A10	Hs.368149	NM_006429	CCT7	Chaperonin containing TCP1, subunit 7 (eta)	CCTETA/CCTH/NIP7-1/TCP1ETA	PPH05934F
A11	Hs.517106	NM_005194	CEBPB	CCAAT/enhancer binding protein (C/EBP), beta	C/EBP-beta/IL6DBP/NF-IL6/TCF5	PPH00991A
A12	Hs.522110	NM_006368	CREB3	CAMP responsive element binding protein 3	LUMAN/LZIP/sLZIP	PPH16113A
B01	Hs.247744	NM_032607	CREB3L3	CAMP responsive element binding protein 3-like 3	CREB-H/CREBH/HYST1481	PPH14959A
B02	Hs.505777	NM_004083	DDIT3	DNA-damage-inducible transcript 3	CEBPZ/CHOP/CHOP-10/CHOP10/GADD153	PPH00310A
B03	Hs.241576	NM_024295	DERL1	Der1-like domain family, member 1	DER-1/DER1	PPH14876A
B04	Hs.730726	NM_016041	DERL2	Der1-like domain family, member 2	CGI-101/DERtrin-2/F-LAN-1/F-LANa/FLANa	PPH16034A
B05	Hs.77768	NM_006736	DNAJB2	DnaJ (Hsp40) homolog, subfamily B, member 2	CMT2T/DSMA5/HSJ-1/HSJ1/HSPF3	PPH01203F
B06	Hs.732494	NM_012328	DNAJB9	DnaJ (Hsp40) homolog, subfamily B, member 9	ERdj4/MDG-1/MDG1/MST049/MSTP049	PPH05919A
B07	Hs.516632	NM_018981	DNAJC10	DnaJ (Hsp40) homolog, subfamily C, member 10	ERdj5/JPDI/MTHr/PDIA19	PPH07048A
B08	Hs.59214	NM_006260	DNAJC3	DnaJ (Hsp40) homolog, subfamily C, member 3	ACPHD/ERdj6/HP58/P58/P58IPK/PRKRI	PPH07375A
B09	Hs.172847	NM_005528	DNAJC4	DnaJ (Hsp40) homolog, subfamily C, member 4	DANJC4/HSPF2/MCG18	PPH01210C
B10	Hs.224616	NM_014674	EDEM1	ER degradation enhancer, mannosidase alpha-like 1	EDEM	PPH12935B
B11	Hs.523811	NM_025191	EDEM3	ER degradation enhancer, mannosidase alpha-like 3	C1orf22	PPH16713A
B12	Hs.655782	NM_032025	EIF2A	Eukaryotic translation initiation factor 2A, 65kDa	CDA02/EIF-2A/MST089/MSTP004/MSTP089	PPH18488A
C01	Hs.591589	NM_004836	EIF2AK3	Eukaryotic translation initiation factor 2-alpha kinase 3	PEK/PERK/WRS	PPH10874A
C02	Hs.133982	NM_001433	ERN1	Endoplasmic reticulum to nucleus signaling 1	IRE1/IRE1P/IRE1a/hIRE1p	PPH12383C
C03	Hs.592041	NM_033266	ERN2	Endoplasmic reticulum to nucleus signaling 2	IRE1-BETA/IRE1b/IRE2p/hIRE2p	PPH23909A
C04	Hs.525339	NM_014584	ERO1A	ERO1-like (S. cerevisiae)	ERO1-L/ERO1-L-alpha/ERO1-alpha/ERO1L/ERO1LA/Ero1alpha	PPH07766A
C05	Hs.558519	NM_019891	ERO1B	ERO1-like beta (S. cerevisiae)	ERO1LB/Ero1beta	PPH19972A
C06	Hs.154023	NM_015051	ERP44	Endoplasmic reticulum protein 44	PDIA10/TXNDC4	PPH12912A
C07	Hs.464419	NM_018438	FBXO6	F-box protein 6	FBG2/FBS2/FBX6/Fbx6b	PPH15979A
C08	Hs.595071	NM_198334	GANAB	Glucosidase, alpha; neutral AB	G2AN/GLUII	PPH10034A
C09	Hs.730806	NM_198141	GANC	Glucosidase, alpha; neutral C	-	PPH23951B
C10	Hs.146393	NM_014685	HERPUD1	Homocysteine-inducible, endoplasmic reticulum stress-inducible, ubiquitin-like domain member 1	HERP/Mif1/SUP	PPH12606A
C11	Hs.274402	NM_005346	HSPA1B	Heat shock 70kDa protein 1B	HSP70-1B/HSP70-2/HSP70.2	PPH01216B
C12	Hs.690634	NM_005527	HSPA1L	Heat shock 70kDa protein 1-like	HSP70-1L/HSP70-HOM/HSP70T/hum70t	PPH01206F
D01	Hs.432648	NM_021979	HSPA2	Heat shock 70kDa protein 2	HSP70-2/HSP70-3	PPH01202F
D02	Hs.90093	NM_002154	HSPA4	Heat shock 70kDa protein 4	APG-2/HEL-S-5a/HS24/P52/HSPH2/RY/hsp70/hsp70RY	PPH01188C
D03	Hs.135554	NM_014278	HSPA4L	Heat shock 70kDa protein 4-like	APG-1/HSPH3/Osp94	PPH01200A
D04	Hs.743241	NM_005347	HSPA5	Heat shock 70kDa protein 5 (glucose-regulated protein, 78kDa)	BIP/GRP78/HEL-S-89n/MIF2	PPH00158E
D05	Hs.743267	NM_006644	HSPH1	Heat shock 105kDa/110kDa protein 1	HSP105/HSP105A/HSP105B/NY-CO-25	PPH01195F
D06	Hs.469045	NM_013247	HTRA2	HtrA serine peptidase 2	OMI/PARK13/PRSS25	PPH11316A
D07	Hs.661014	NM_153692	HTRA4	HtrA serine peptidase 4	-	PPH16906A
D08	Hs.520819	NM_005542	INSIG1	Insulin induced gene 1	CL-6/CL6	PPH06359B
D09	Hs.7089	NM_016133	INSIG2	Insulin induced gene 2	-	PPH07473A
D10	Hs.436446	NM_006010	MANF	Mesencephalic astrocyte-derived neurotrophic factor	ARMET/ARP	PPH20589B
D11	Hs.125503	NM_002753	MAPK10	Mitogen-activated protein kinase 10	JNK3/JNK3A/PRKM10/SAPK1b/p493F12/p54bSAPK	PPH00743C
D12	Hs.138211	NM_002750	MAPK8	Mitogen-activated protein kinase 8	JNK/JNK-46/JNK1/JNK1A2/JNK21B1/2/PRKM8/SAPK1/SAPK1c	PPH00720B
E01	Hs.484371	NM_002752	MAPK9	Mitogen-activated protein kinase 9	JNK-55/JNK2/JNK2A/JNK2ALPHA/JNK2B/JNK2BETA/PRKM9/SAPK/SAPK1a/p54a/p54aSAPK	PPH00719F
E02	Hs.75890	NM_003791	MBTPS1	Membrane-bound transcription factor peptidase, site 1	PCSK8/S1P/SKI-1	PPH06373B
E03	Hs.443490	NM_015884	MBTPS2	Membrane-bound transcription factor peptidase, site 2	BRESEK/IFAP/KFSD/KFSDX/OLMSX/S2P	PPH06358A
E04	Hs.464333	NM_017921	NPLOC4	Nuclear protein localization 4 homolog (S. cerevisiae)	NPL4	PPH17673A
E05	Hs.631602	NM_006184	NUCB1	Nucleobindin 1	CALNUC/NUC	PPH13532B
E06	Hs.527861	NM_006812	OS9	Osteosarcoma amplified 9, endoplasmic reticulum lectin	ERLEC2/OS-9	PPH10013A
E07	Hs.591095	NM_005313	PDIA3	Protein disulfide isomerase family A, member 3	ER60/ERp57/ERp60/ERp61/GRP57/GRP58/HEL-S-269/HEL-S-93n/HsT17083/P58/PI-PLC	PPH01714A
E08	Hs.492516	NM_012394	PFDN2	Prefoldin subunit 2	PFD2	PPH16387A
E09	Hs.655327	NM_002624	PFDN5	Prefoldin subunit 5	MM-1/MM1/PFD5	PPH16171A
E10	Hs.356331	NM_021130	PPIA	Peptidylprolyl isomerase A (cyclophilin A)	CYPA/CYPH/HEL-S-69p	PPH01319G
E11	Hs.631593	NM_014330	PPP1R15A	Protein phosphatase 1, regulatory (inhibitor) subunit 15A	GADD34	PPH02081E
E12	Hs.610830	NM_002743	PRKCSH	Protein kinase C substrate 80K-H	AGE-R2/G19P1/PCLD/PKCSH/PLD1	PPH23322A
F01	Hs.744151	NM_007218	RNF139	Ring finger protein 139	HRCA1/RCA1/TRC8	PPH01187A
F02	Hs.731774	NM_006913	RNF5	Ring finger protein 5	RING5/RMA1	PPH23045B
F03	Hs.518244	NM_002950	RPN1	Ribophorin I	OST1/RBPH1	PPH07134A
F04	Hs.531789	NM_012235	SCAP	SREBF chaperone	-	PPH06364A
F05	Hs.744859	NM_003262	SEC62	SEC62 homolog (S. cerevisiae)	Dtrp1/HTP1/TLOC1/TP-1	PPH01455A
F06	Hs.26904	NM_007214	SEC63	SEC63 homolog (S. cerevisiae)	DNAJC23/ERdj2/PRO2507/SEC63L	PPH17044A
F07	Hs.181300	NM_005065	SEL1L	Sel-1 suppressor of lin-12-like (C. elegans)	PRO1063/SEL1-LIKE/SEL1L1	PPH06886A
F08	Hs.32148	NM_203472	VIMP	Selenoprotein S	AD-015/ADO15/SBBI8/SELS/SEPS1/VIMP	PPH58228A
F09	Hs.518326	NM_014445	SERP1	Stress-associated endoplasmic reticulum protein 1	RAMP4	PPH20909B
F10	Hs.483521	NM_022464	SIL1	SIL1 homolog, endoplasmic reticulum chaperone (S. cerevisiae)	BAP/MSS/ULG5	PPH16379B
F11	Hs.592123	NM_004176	SREBF1	Sterol regulatory element binding transcription factor 1	SREBP-1c/SREBP1/bHLHd1	PPH00393A
F12	Hs.443258	NM_004599	SREBF2	Sterol regulatory element binding transcription factor 2	SREBP-2/SREBP2/bHLHd2	PPH00240F
G01	Hs.75859	NM_172230	SYVN1	Synovial apoptosis inhibitor 1, synoviolin	DER3/HRD1	PPH16893A
G02	Hs.363137	NM_030752	TCP1	T-complex 1	CCT-alpha/CCT1/CCTa/D6S230E/TCP-1-alpha	PPH05929C
G03	Hs.534312	NM_000113	TOR1A	Torsin family 1, member A (torsin A)	DQ2/DYT1	PPH15669F
G04	Hs.529420	NM_182688	UBE2G2	Ubiquitin-conjugating enzyme E2G 2	UBC7	PPH15063A
G05	Hs.191987	NM_194458	UBE2J2	Ubiquitin-conjugating enzyme E2, J2	NCUBE-2/NCUBE2/PRO2121	PPH21004A
G06	Hs.591242	NM_014607	UBXN4	UBX domain protein 4	UBXD2/UBXDC1/erasin	PPH17500C
G07	Hs.474213	NM_001362910	UFD1L	Ubiquitin recognition factor in ER associated degradation 1	UFD1L	PPH19152A
G08	Hs.743306	NM_020120	UGGT1	UDP-glucose glycoprotein glucosyltransferase 1	HUGT1/UGCGL1/UGT1	PPH11004A
G09	Hs.193226	NM_020121	UGGT2	UDP-glucose glycoprotein glucosyltransferase 2	HUGT2/UGCGL2/UGT2	PPH16704A
G10	Hs.464416	NM_005151	USP14	Ubiquitin specific peptidase 14 (tRNA-guanine transglycosylase)	TGT	PPH02332A
G11	Hs.529782	NM_007126	VCP	Valosin containing protein	ALS14/HEL-220/HEL-S-70/IBMPFD/IBMPFD1/TERA/p97	PPH19422C
G12	Hs.437638	NM_005080	XBP1	X-box binding protein 1	TREB-5/TREB5/XBP-1/XBP2	PPH02850A
H01	Hs.520640	NM_001101	ACTB	Actin, beta	BRWS1/PS1TP5BP1	PPH00073G
H02	Hs.534255	NM_004048	B2M	Beta-2-microglobulin	-	PPH01094E
H03	Hs.592355	NM_002046	GAPDH	Glyceraldehyde-3-phosphate dehydrogenase	G3PD/GAPD/HEL-S-162eP	PPH00150F
H04	Hs.412707	NM_000194	HPRT1	Hypoxanthine phosphoribosyltransferase 1	HGPRT/HPRT	PPH01018C
H05	Hs.546285	NM_001002	RPLP0	Ribosomal protein, large, P0	L10E/LP0/P0/PRLP0/RPP0	PPH21138F
H06	N/A	SA_00105	HGDC	Human Genomic DNA Contamination	HIGX1A
H07	N/A	SA_00104	RTC	Reverse Transcription Control	RTC	PPX63340A
H08	N/A	SA_00104	RTC	Reverse Transcription Control	RTC	PPX63340A
H09	N/A	SA_00104	RTC	Reverse Transcription Control	RTC	PPX63340A
H10	N/A	SA_00103	PPC	Positive PCR Control	PPC
H11	N/A	SA_00103	PPC	Positive PCR Control	PPC
H12	N/A	SA_00103	PPC	Positive PCR Control	PPC

### Sheet: Average Ct
Position	Symbol	AVG Ct
		Control Group (WT)	KO UT	KO UT	WT DTT	WT DTT	KO DTT	KO DTT
A01	AMFR	22.27	22.00	22.47	22.70	22.37	22.32	22.53
A02	ATF4	17.56	17.32	17.32	16.32	16.31	16.32	16.87
A03	ATF6	20.93	20.91	20.68	20.82	20.38	20.93	21.62
A04	ATF6B	21.36	21.00	21.26	21.62	21.60	21.23	21.58
A05	ATXN3	25.00	22.87	23.33	24.23	23.24	25.96	26.53
A06	BAX	19.79	19.17	19.51	20.18	19.72	19.93	19.81
A07	CALR	17.70	16.87	16.93	15.53	15.29	17.11	17.36
A08	CANX	16.57	16.45	16.67	16.21	15.89	16.25	16.57
A09	CCT4	17.98	15.83	16.16	15.79	15.62	20.96	21.14
A10	CCT7	16.76	17.18	16.91	17.01	16.84	17.26	17.86
A11	CEBPB	23.11	22.13	21.78	21.57	20.66	20.92	21.37
A12	CREB3	22.64	23.38	22.78	22.81	22.41	22.76	22.82
B01	CREB3L3	35.00	35.00	35.00	35.00	35.00	35.00	35.00
B02	DDIT3	22.30	20.81	20.66	16.35	16.17	16.84	18.35
B03	DERL1	20.30	20.41	20.39	20.56	20.17	20.63	20.60
B04	DERL2	20.36	20.47	20.35	19.35	19.01	19.01	19.69
B05	DNAJB2	25.49	24.85	25.41	24.19	23.88	23.95	24.45
B06	DNAJB9	25.73	22.74	23.12	20.21	19.48	21.65	21.79
B07	DNAJC10	18.80	18.53	18.70	18.68	18.29	18.55	18.81
B08	DNAJC3	20.71	20.41	20.56	18.56	18.29	18.43	18.80
B09	DNAJC4	24.13	23.73	23.90	24.36	23.89	24.35	24.65
B10	EDEM1	22.18	21.37	21.59	20.96	20.66	20.58	20.79
B11	EDEM3	22.70	21.60	21.68	21.73	21.56	22.70	23.28
B12	EIF2A	18.56	17.48	17.61	17.51	17.13	18.74	20.42
C01	EIF2AK3	23.50	22.20	22.27	21.46	20.74	22.62	22.53
C02	ERN1	27.07	26.87	27.53	24.60	24.56	24.40	24.69
C03	ERN2	30.68	31.79	31.18	31.51	31.19	31.93	30.61
C04	ERO1A	19.02	18.59	18.88	19.24	18.82	19.21	19.51
C05	ERO1B	25.02	24.36	24.65	22.19	21.69	23.71	23.85
C06	ERP44	19.44	18.69	18.62	18.52	17.99	18.82	19.63
C07	FBXO6	30.53	29.57	29.93	30.14	30.41	30.52	30.32
C08	GANAB	19.26	18.96	19.37	19.19	18.73	20.26	20.45
C09	GANC	25.75	25.32	25.48	26.63	25.73	26.33	26.19
C10	HERPUD1	20.66	20.18	19.92	16.95	16.32	16.83	16.89
C11	HSPA1B	21.98	21.64	22.18	24.52	24.29	24.45	23.44
C12	HSPA1L	25.73	24.99	25.22	27.25	27.20	28.61	28.78
D01	HSPA2	22.60	21.92	21.87	24.22	23.53	23.52	24.67
D02	HSPA4	16.91	16.76	16.77	16.76	16.54	16.91	17.76
D03	HSPA4L	21.34	20.22	20.17	20.55	19.73	22.33	22.98
D04	HSPA5	22.83	22.75	22.81	19.93	20.17	20.23	20.51
D05	HSPH1	18.15	17.71	17.78	17.83	18.03	18.66	19.59
D06	HTRA2	20.20	19.71	19.67	20.39	19.92	20.15	20.33
D07	HTRA4	27.59	25.98	26.45	28.86	28.78	29.17	28.91
D08	INSIG1	18.35	17.36	17.44	19.21	18.01	19.51	18.68
D09	INSIG2	22.51	21.74	21.77	22.38	21.53	22.01	22.01
D10	MANF	18.17	18.38	18.15	15.73	15.53	15.80	16.60
D11	MAPK10	30.38	28.99	28.79	30.79	30.26	29.79	29.22
D12	MAPK8	21.33	20.60	20.68	20.95	20.52	20.88	21.27
E01	MAPK9	19.53	19.60	19.59	20.22	19.62	19.66	20.01
E02	MBTPS1	21.41	20.60	20.93	21.58	21.24	21.31	21.34
E03	MBTPS2	21.35	20.33	20.41	20.75	20.16	22.57	22.64
E04	NPLOC4	21.98	22.24	22.40	21.98	22.17	21.80	22.33
E05	NUCB1	24.11	23.37	23.70	23.80	23.77	23.55	23.81
E06	OS9	21.65	20.98	21.48	21.41	21.19	21.25	21.49
E07	PDIA3	17.05	16.69	16.82	16.01	15.86	15.77	16.32
E08	PFDN2	17.65	18.16	18.18	17.89	17.64	17.77	18.37
E09	PFDN5	16.07	15.80	15.92	16.50	16.41	16.69	16.94
E10	PPIA	19.15	18.51	18.61	19.23	18.86	19.64	20.02
E11	PPP1R15A	23.70	23.50	23.63	20.29	20.24	19.78	20.32
E12	PRKCSH	19.81	19.53	20.00	19.92	19.85	19.64	19.79
F01	RNF139	23.15	20.86	20.89	20.91	20.39	23.94	24.94
F02	RNF5	19.71	19.65	19.69	20.18	19.69	19.57	19.88
F03	RPN1	18.68	18.69	18.48	18.27	17.94	18.68	18.91
F04	SCAP	23.03	23.85	23.34	23.95	23.87	23.69	23.96
F05	SEC62	20.36	18.95	19.17	18.38	17.97	21.88	22.49
F06	SEC63	18.93	18.63	18.62	18.78	18.60	18.47	18.66
F07	SEL1L	21.20	21.47	21.55	19.39	19.29	19.37	19.76
F08	VIMP	20.56	20.43	20.51	19.97	19.53	19.72	20.15
F09	SERP1	22.27	20.66	20.77	20.11	19.57	22.89	23.61
F10	SIL1	22.76	22.87	22.87	22.47	22.42	22.56	22.91
F11	SREBF1	23.97	21.71	22.22	23.98	23.13	23.72	22.57
F12	SREBF2	21.69	20.64	20.95	21.50	21.01	21.17	21.15
G01	SYVN1	23.94	24.25	24.65	23.25	23.17	23.76	23.78
G02	TCP1	15.64	15.55	15.68	15.94	15.80	15.59	16.25
G03	TOR1A	19.86	19.69	19.87	19.86	19.81	19.57	20.16
G04	UBE2G2	21.85	21.70	21.72	22.01	21.88	21.56	21.85
G05	UBE2J2	19.72	20.39	19.95	19.39	18.99	19.19	19.79
G06	UBXN4	20.12	19.59	19.68	19.80	19.39	19.52	19.83
G07	UFD1L	18.56	18.49	18.58	18.79	18.43	18.52	19.00
G08	UGGT1	20.94	20.59	20.83	20.38	20.40	19.93	20.59
G09	UGGT2	20.91	20.53	20.59	20.66	20.64	20.36	20.96
G10	USP14	18.51	18.56	18.59	18.91	18.53	18.64	19.21
G11	VCP	18.02	18.59	18.38	17.97	17.96	18.13	18.60
G12	XBP1	19.52	18.80	19.00	17.16	16.86	16.67	17.49
H01	ACTB	13.95	14.48	14.33	14.84	14.53	15.00	15.58
H02	B2M	15.30	14.74	14.74	15.42	14.92	15.12	15.49
H03	GAPDH	11.31	9.58	9.62	9.33	9.27	13.27	13.30
H04	HPRT1	19.05	19.20	19.25	19.74	19.37	19.25	19.58
H05	RPLP0	13.07	12.88	12.94	13.44	12.93	13.41	13.74

### Sheet: Average Delta (Ct)
Position	Symbol	AVG Delta(Ct) (Ct(GOI) - Ave Ct(HKG))
		Control Group (WT)	KO UT	KO UT	WT DTT	WT DTT	KO DTT	KO DTT
A01	AMFR	3.22	2.80	3.21	2.96	3.00	3.07	2.95
A02	ATF4	-1.49	-1.88	-1.93	-3.42	-3.05	-2.93	-2.71
A03	ATF6	1.87	1.71	1.43	1.08	1.01	1.68	2.04
A04	ATF6B	2.30	1.81	2.01	1.88	2.23	1.98	2.00
A05	ATXN3	5.95	3.68	4.08	4.49	3.87	6.71	6.95
A06	BAX	0.74	-0.02	0.26	0.44	0.36	0.68	0.22
A07	CALR	-1.35	-2.32	-2.32	-4.21	-4.08	-2.15	-2.22
A08	CANX	-2.48	-2.75	-2.58	-3.53	-3.47	-3.00	-3.01
A09	CCT4	-1.07	-3.37	-3.10	-3.95	-3.75	1.71	1.56
A10	CCT7	-2.29	-2.02	-2.34	-2.73	-2.52	-1.99	-1.72
A11	CEBPB	4.06	2.93	2.53	1.83	1.29	1.67	1.79
A12	CREB3	3.59	4.18	3.53	3.07	3.05	3.51	3.24
B01	CREB3L3	15.95	15.80	15.75	15.26	15.63	15.75	15.42
B02	DDIT3	3.25	1.61	1.41	-3.39	-3.19	-2.42	-1.23
B03	DERL1	1.25	1.22	1.14	0.82	0.80	1.38	1.02
B04	DERL2	1.31	1.27	1.09	-0.39	-0.36	-0.24	0.11
B05	DNAJB2	6.43	5.65	6.16	4.46	4.51	4.70	4.86
B06	DNAJB9	6.68	3.54	3.87	0.47	0.11	2.40	2.21
B07	DNAJC10	-0.26	-0.67	-0.55	-1.06	-1.07	-0.70	-0.77
B08	DNAJC3	1.66	1.22	1.31	-1.18	-1.08	-0.82	-0.78
B09	DNAJC4	5.08	4.53	4.65	4.62	4.53	5.10	5.07
B10	EDEM1	3.12	2.18	2.34	1.22	1.29	1.33	1.21
B11	EDEM3	3.65	2.40	2.42	1.99	2.20	3.45	3.70
B12	EIF2A	-0.49	-1.72	-1.64	-2.22	-2.23	-0.51	0.83
C01	EIF2AK3	4.45	3.00	3.02	1.72	1.37	3.37	2.95
C02	ERN1	8.02	7.67	8.28	4.86	5.19	5.15	5.11
C03	ERN2	11.63	12.59	11.93	11.77	11.82	12.68	11.03
C04	ERO1A	-0.03	-0.61	-0.38	-0.50	-0.54	-0.04	-0.07
C05	ERO1B	5.97	5.16	5.39	2.45	2.32	4.46	4.26
C06	ERP44	0.39	-0.50	-0.63	-1.22	-1.38	-0.43	0.05
C07	FBXO6	11.48	10.37	10.68	10.40	11.05	11.26	10.74
C08	GANAB	0.20	-0.24	0.12	-0.55	-0.64	1.01	0.87
C09	GANC	6.70	6.12	6.23	6.90	6.36	7.08	6.61
C10	HERPUD1	1.61	0.98	0.66	-2.79	-3.05	-2.42	-2.70
C11	HSPA1B	2.93	2.45	2.93	4.78	4.92	5.20	3.86
C12	HSPA1L	6.68	5.80	5.97	7.51	7.83	9.35	9.19
D01	HSPA2	3.55	2.72	2.62	4.48	4.17	4.27	5.09
D02	HSPA4	-2.14	-2.44	-2.48	-2.98	-2.82	-2.34	-1.82
D03	HSPA4L	2.29	1.02	0.92	0.81	0.36	3.08	3.39
D04	HSPA5	3.78	3.55	3.56	0.19	0.80	0.97	0.93
D05	HSPH1	-0.90	-1.49	-1.47	-1.90	-1.33	-0.60	0.00
D06	HTRA2	1.15	0.51	0.41	0.65	0.55	0.90	0.74
D07	HTRA4	8.54	6.78	7.20	9.12	9.42	9.92	9.33
D08	INSIG1	-0.70	-1.84	-1.81	-0.53	-1.35	0.26	-0.90
D09	INSIG2	3.46	2.54	2.52	2.64	2.17	2.76	2.43
D10	MANF	-0.88	-0.82	-1.10	-4.01	-3.84	-3.45	-2.98
D11	MAPK10	11.33	9.80	9.54	11.05	10.89	10.54	9.64
D12	MAPK8	2.28	1.40	1.43	1.21	1.16	1.63	1.69
E01	MAPK9	0.48	0.40	0.34	0.48	0.25	0.41	0.43
E02	MBTPS1	2.36	1.40	1.68	1.84	1.88	2.06	1.76
E03	MBTPS2	2.30	1.13	1.16	1.01	0.79	3.32	3.06
E04	NPLOC4	2.93	3.05	3.15	2.24	2.80	2.55	2.75
E05	NUCB1	5.06	4.17	4.45	4.06	4.41	4.30	4.23
E06	OS9	2.59	1.78	2.22	1.67	1.82	2.00	1.91
E07	PDIA3	-2.00	-2.50	-2.43	-3.73	-3.51	-3.49	-3.26
E08	PFDN2	-1.40	-1.04	-1.07	-1.85	-1.73	-1.48	-1.22
E09	PFDN5	-2.98	-3.40	-3.33	-3.24	-2.96	-2.56	-2.64
E10	PPIA	0.10	-0.69	-0.64	-0.51	-0.50	0.39	0.44
E11	PPP1R15A	4.65	4.31	4.38	0.55	0.87	0.53	0.74
E12	PRKCSH	0.75	0.33	0.75	0.18	0.48	0.39	0.21
F01	RNF139	4.09	1.66	1.64	1.17	1.02	4.69	5.35
F02	RNF5	0.65	0.46	0.44	0.44	0.33	0.32	0.30
F03	RPN1	-0.37	-0.51	-0.77	-1.47	-1.42	-0.57	-0.67
F04	SCAP	3.98	4.65	4.09	4.21	4.50	4.43	4.37
F05	SEC62	1.31	-0.25	-0.08	-1.36	-1.39	2.63	2.91
F06	SEC63	-0.12	-0.57	-0.63	-0.96	-0.77	-0.78	-0.92
F07	SEL1L	2.15	2.27	2.30	-0.35	-0.08	0.12	0.18
F08	VIMP	1.51	1.23	1.26	0.23	0.16	0.47	0.57
F09	SERP1	3.22	1.46	1.52	0.37	0.21	3.63	4.03
F10	SIL1	3.71	3.67	3.62	2.73	3.06	3.30	3.33
F11	SREBF1	4.91	2.51	2.97	4.24	3.76	4.47	2.99
F12	SREBF2	2.64	1.44	1.70	1.76	1.65	1.92	1.57
G01	SYVN1	4.89	5.05	5.40	3.51	3.81	4.51	4.20
G02	TCP1	-3.41	-3.64	-3.58	-3.80	-3.56	-3.66	-3.33
G03	TOR1A	0.81	0.50	0.61	0.12	0.44	0.32	0.58
G04	UBE2G2	2.80	2.50	2.47	2.27	2.51	2.31	2.27
G05	UBE2J2	0.66	1.19	0.69	-0.35	-0.38	-0.06	0.21
G06	UBXN4	1.06	0.39	0.43	0.06	0.02	0.26	0.24
G07	UFD1L	-0.49	-0.70	-0.67	-0.95	-0.94	-0.73	-0.58
G08	UGGT1	1.89	1.39	1.57	0.64	1.04	0.68	1.01
G09	UGGT2	1.85	1.33	1.34	0.92	1.28	1.11	1.38
G10	USP14	-0.54	-0.64	-0.66	-0.83	-0.84	-0.61	-0.38
G11	VCP	-1.03	-0.61	-0.87	-1.77	-1.41	-1.12	-0.98
G12	XBP1	0.47	-0.40	-0.25	-2.58	-2.50	-2.58	-2.09
H01	ACTB	-5.10	-4.72	-4.92	-4.90	-4.84	-4.25	-4.00
H02	B2M	-3.75	-4.46	-4.51	-4.32	-4.45	-4.14	-4.09
H03	GAPDH	-7.74	-9.62	-9.63	-10.41	-10.10	-5.98	-6.28
H04	HPRT1	0.00	-0.00	-0.00	0.00	0.00	0.00	0.00
H05	RPLP0	-5.98	-6.32	-6.31	-6.30	-6.44	-5.84	-5.84

### Sheet: 2^(-Avg.(Delta(Ct))
Position	Symbol	2^(-Avg.(Delta(Ct))
		Control Group (WT)	KO UT	KO UT	WT DTT	WT DTT	KO DTT	KO DTT
A01	AMFR	0.107511	0.143571	0.107694	0.128182	0.124628	0.119478	0.129765
A02	ATF4	2.803943	3.686417	3.804583	10.694906	8.305306	7.631269	6.531881
A03	ATF6	0.272983	0.305380	0.371451	0.473278	0.496051	0.312109	0.243928
A04	ATF6B	0.202489	0.285900	0.248077	0.271773	0.213013	0.252971	0.249888
A05	ATXN3	0.016204	0.078200	0.059286	0.044406	0.068223	0.009534	0.008076
A06	BAX	0.597932	1.016527	0.834498	0.735987	0.779952	0.622803	0.855892
A07	CALR	2.550872	5.006224	5.010482	18.465781	16.915239	4.424907	4.650551
A08	CANX	5.571919	6.711075	5.978306	11.580017	11.107675	7.983000	8.069119
A09	CCT4	2.102740	10.352534	8.547423	15.438550	13.455944	0.306032	0.338500
A10	CCT7	4.895654	4.043124	5.051867	6.613283	5.742940	3.964699	3.290867
A11	CEBPB	0.060116	0.130868	0.173329	0.281507	0.407928	0.315040	0.288955
A12	CREB3	0.082970	0.055020	0.086734	0.119334	0.121081	0.087680	0.106111
B01	CREB3L3	0.000016	0.000018	0.000018	0.000025	0.000020	0.000018	0.000023
B02	DDIT3	0.105343	0.326719	0.377454	10.481674	9.132848	5.333565	2.348307
B03	DERL1	0.419695	0.430714	0.453119	0.566786	0.574061	0.383400	0.494600
B04	DERL2	0.403422	0.414532	0.468435	1.306423	1.282746	1.181071	0.929677
B05	DNAJB2	0.011571	0.019918	0.013983	0.045588	0.043824	0.038560	0.034319
B06	DNAJB9	0.009742	0.085941	0.068380	0.723667	0.925616	0.189302	0.216008
B07	DNAJC10	1.194112	1.593037	1.468359	2.078449	2.102005	1.621124	1.706116
B08	DNAJC3	0.316499	0.430142	0.403689	2.269375	2.107902	1.765079	1.718049
B09	DNAJC4	0.029623	0.043226	0.039772	0.040685	0.043405	0.029095	0.029854
B10	EDEM1	0.114773	0.221158	0.197394	0.429580	0.408431	0.397727	0.431450
B11	EDEM3	0.079621	0.189514	0.186283	0.251268	0.218101	0.091432	0.077083
B12	EIF2A	1.407509	3.285172	3.121205	4.674455	4.699141	1.425799	0.561031
C01	EIF2AK3	0.045704	0.125003	0.123025	0.302939	0.386333	0.096541	0.129319
C02	ERN1	0.003856	0.004910	0.003220	0.034380	0.027326	0.028155	0.028896
C03	ERN2	0.000316	0.000162	0.000256	0.000286	0.000277	0.000153	0.000479
C04	ERO1A	1.023088	1.523240	1.297405	1.414199	1.457551	1.028170	1.052796
C05	ERO1B	0.015952	0.027915	0.023780	0.182944	0.199999	0.045550	0.052033
C06	ERP44	0.763790	1.417982	1.544903	2.322492	2.597251	1.349849	0.966976
C07	FBXO6	0.000350	0.000754	0.000611	0.000740	0.000473	0.000407	0.000587
C08	GANAB	0.867843	1.179454	0.920416	1.464544	1.558817	0.497153	0.547933
C09	GANC	0.009640	0.014396	0.013295	0.008401	0.012136	0.007403	0.010225
C10	HERPUD1	0.327647	0.506502	0.630840	6.907502	8.262779	5.367952	6.481189
C11	HSPA1B	0.131395	0.183462	0.131326	0.036388	0.032959	0.027218	0.068739
C12	HSPA1L	0.009758	0.017997	0.016007	0.005499	0.004390	0.001528	0.001707
D01	HSPA2	0.085251	0.151965	0.162897	0.044779	0.055745	0.051914	0.029410
D02	HSPA4	4.415335	5.434834	5.567044	7.864168	7.080357	5.062304	3.526440
D03	HSPA4L	0.204692	0.493660	0.527271	0.570664	0.777057	0.118445	0.095139
D04	HSPA5	0.072982	0.085497	0.084711	0.873891	0.573902	0.508868	0.526311
D05	HSPH1	1.863972	2.803491	2.764587	3.743843	2.516670	1.511165	0.997369
D06	HTRA2	0.451807	0.700349	0.750601	0.635141	0.680661	0.537370	0.596907
D07	HTRA4	0.002682	0.009104	0.006825	0.001794	0.001464	0.001036	0.001556
D08	INSIG1	1.630111	3.582828	3.501118	1.440970	2.557250	0.834140	1.867253
D09	INSIG2	0.090877	0.171685	0.174154	0.160001	0.222889	0.147700	0.185696
D10	MANF	1.840512	1.764167	2.145875	16.056112	14.314005	10.938656	7.894408
D11	MAPK10	0.000388	0.001124	0.001341	0.000472	0.000527	0.000671	0.001254
D12	MAPK8	0.206373	0.379268	0.372242	0.432083	0.448558	0.322832	0.310204
E01	MAPK9	0.718594	0.759177	0.788646	0.716946	0.839276	0.754514	0.740978
E02	MBTPS1	0.194600	0.377845	0.312596	0.278445	0.272243	0.239401	0.294795
E03	MBTPS2	0.203665	0.457352	0.447791	0.494849	0.578426	0.099998	0.119714
E04	NPLOC4	0.131205	0.121063	0.113023	0.211002	0.143362	0.170583	0.149117
E05	NUCB1	0.030025	0.055657	0.045691	0.059868	0.047077	0.050836	0.053314
E06	OS9	0.165619	0.290512	0.213960	0.315081	0.282318	0.249759	0.266728
E07	PDIA3	3.992448	5.673767	5.384855	13.239092	11.368556	11.201207	9.601945
E08	PFDN2	2.636440	2.058160	2.105640	3.611992	3.318883	2.784258	2.323640
E09	PFDN5	7.904042	10.572422	10.058493	9.461590	7.756646	5.906969	6.237073
E10	PPIA	0.931610	1.610631	1.558155	1.425789	1.417321	0.764435	0.735976
E11	PPP1R15A	0.039762	0.050547	0.047991	0.682016	0.546581	0.693049	0.599255
E12	PRKCSH	0.592561	0.794524	0.595700	0.884854	0.716622	0.765187	0.866684
F01	RNF139	0.058534	0.315645	0.320272	0.443358	0.491984	0.038749	0.024448
F02	RNF5	0.635560	0.728922	0.735448	0.737956	0.796368	0.803386	0.810653
F03	RPN1	1.295479	1.422351	1.710292	2.764199	2.683898	1.484227	1.595224
F04	SCAP	0.063261	0.039728	0.058662	0.054144	0.044119	0.046234	0.048211
F05	SEC62	0.402666	1.188530	1.059901	2.559147	2.622141	0.161803	0.132798
F06	SEC63	1.090424	1.480709	1.552287	1.946989	1.699951	1.722042	1.889928
F07	SEL1L	0.225191	0.207531	0.202705	1.272864	1.054797	0.918369	0.882692
F08	VIMP	0.352075	0.426283	0.418095	0.853489	0.893235	0.722067	0.673621
F09	SERP1	0.107605	0.364103	0.348746	0.773927	0.865720	0.080510	0.061231
F10	SIL1	0.076301	0.078563	0.081160	0.150821	0.120006	0.101272	0.099475
F11	SREBF1	0.033158	0.175156	0.127817	0.052778	0.073777	0.045160	0.125711
F12	SREBF2	0.160729	0.368133	0.307942	0.295229	0.319054	0.263979	0.336301
G01	SYVN1	0.033663	0.030108	0.023671	0.087895	0.071440	0.043959	0.054513
G02	TCP1	10.639517	12.507603	11.927017	13.959044	11.816562	12.612565	10.063993
G03	TOR1A	0.569600	0.708938	0.653287	0.917516	0.734861	0.802082	0.668592
G04	UBE2G2	0.143456	0.176621	0.180053	0.207124	0.175076	0.202191	0.207324
G05	UBE2J2	0.630936	0.438865	0.618218	1.271980	1.297112	1.041256	0.865885
G06	UBXN4	0.478479	0.760971	0.744572	0.957660	0.983394	0.833123	0.844446
G07	UFD1L	1.407457	1.628363	1.594803	1.935898	1.918600	1.659586	1.496225
G08	UGGT1	0.270725	0.380535	0.335963	0.641438	0.486914	0.623083	0.497721
G09	UGGT2	0.276439	0.397557	0.396356	0.528580	0.412053	0.463788	0.384607
G10	USP14	1.458513	1.558209	1.577402	1.772201	1.786258	1.528934	1.298117
G11	VCP	2.038579	1.524141	1.830191	3.408264	2.652394	2.170665	1.968960
G12	XBP1	0.724023	1.320773	1.190812	5.963686	5.660460	5.970131	4.260848
H01	ACTB	34.359595	26.363368	30.330634	29.907300	28.601944	18.999449	16.015905
H02	B2M	13.478204	21.960668	22.760405	19.943046	21.852062	17.575656	17.047191
H03	GAPDH	213.432292	785.109851	790.452227	1363.331750	1096.124556	63.172845	77.560197
H04	HPRT1	1.000000	1.000000	1.000000	1.000000	1.000000	1.000000	1.000000
H05	RPLP0	63.132998	79.661154	79.289043	78.806692	86.835738	57.290207	57.235244

### Sheet: Fold Change
Position	Symbol	Fold Change (comparing to control group)
		KO UT		KO UT		WT DTT		WT DTT		KO DTT		KO DTT
		Fold Change	Log2FC	Fold Change	Log2FC	Fold Change	Log2FC	Fold Change	Log2FC	Fold Change	Log2FC	Fold Change	Log2FC
A01	AMFR	1.34	0.422233	1.00	0	1.19	0.250962	1.16	0.214125	1.11	0.15056	1.21	0.275007
A02	ATF4	1.31	0.389567	1.36	0.443607	3.81	1.92979	2.96	1.5656	2.72	1.44361	2.33	1.22033
A03	ATF6	1.12	0.163499	1.36	0.443607	1.73	0.790772	1.82	0.863938	1.14	0.189034	0.89	-0.168123
A04	ATF6B	1.41	0.495695	1.23	0.298658	1.34	0.422233	1.05	0.0703893	1.25	0.321928	1.23	0.298658
A05	ATXN3	4.83	2.27202	3.66	1.87184	2.74	1.45418	4.21	2.07382	0.59	-0.761213	0.50	-1
A06	BAX	1.70	0.765535	1.40	0.485427	1.23	0.298658	1.30	0.378512	1.04	0.0565835	1.43	0.516015
A07	CALR	1.96	0.970854	1.96	0.970854	7.24	2.85599	6.63	2.72901	1.73	0.790772	1.82	0.863938
A08	CANX	1.20	0.263034	1.07	0.0976108	2.08	1.05658	1.99	0.992768	1.43	0.516015	1.45	0.536053
A09	CCT4	4.92	2.29866	4.06	2.02148	7.34	2.87578	6.40	2.67807	0.15	-2.73697	0.16	-2.64386
A10	CCT7	0.83	-0.268817	1.03	0.0426443	1.35	0.432959	1.17	0.226509	0.81	-0.304006	0.67	-0.577767
A11	CEBPB	2.18	1.12433	2.88	1.52607	4.68	2.22651	6.79	2.76341	5.24	2.38957	4.81	2.26604
A12	CREB3	0.66	-0.599462	1.05	0.0703893	1.44	0.526069	1.46	0.545968	1.06	0.0840643	1.28	0.356144
B01	CREB3L3	1.11	0.15056	1.15	0.201634	1.61	0.687061	1.24	0.31034	1.15	0.201634	1.44	0.526069
B02	DDIT3	3.10	1.63227	3.58	1.83996	99.50	6.63662	86.70	6.43796	50.63	5.66192	22.29	4.47832
B03	DERL1	1.03	0.0426443	1.08	0.111031	1.35	0.432959	1.37	0.454176	0.91	-0.136062	1.18	0.238787
B04	DERL2	1.03	0.0426443	1.16	0.214125	3.24	1.69599	3.18	1.66903	2.93	1.5509	2.30	1.20163
B05	DNAJB2	1.72	0.782409	1.21	0.275007	3.94	1.9782	3.79	1.9222	3.33	1.73552	2.97	1.57046
B06	DNAJB9	8.82	3.14078	7.02	2.81147	74.28	6.2149	95.01	6.57001	19.43	4.28021	22.17	4.47054
B07	DNAJC10	1.33	0.411426	1.23	0.298658	1.74	0.799087	1.76	0.815575	1.36	0.443607	1.43	0.516015
B08	DNAJC3	1.36	0.443607	1.28	0.356144	7.17	2.84197	6.66	2.73552	5.58	2.48027	5.43	2.44095
B09	DNAJC4	1.46	0.545968	1.34	0.422233	1.37	0.454176	1.47	0.555816	0.98	-0.0291463	1.01	0.0143553
B10	EDEM1	1.93	0.948601	1.72	0.782409	3.74	1.90304	3.56	1.83188	3.47	1.79494	3.76	1.91073
B11	EDEM3	2.38	1.25096	2.34	1.22651	3.16	1.65992	2.74	1.45418	1.15	0.201634	0.97	-0.0439433
B12	EIF2A	2.33	1.22033	2.22	1.15056	3.32	1.73118	3.34	1.73985	1.01	0.0143553	0.40	-1.32193
C01	EIF2AK3	2.74	1.45418	2.69	1.42761	6.63	2.72901	8.45	3.07895	2.11	1.07724	2.83	1.5008
C02	ERN1	1.27	0.344828	0.84	-0.251539	8.92	3.15704	7.09	2.82579	7.30	2.8679	7.49	2.90497
C03	ERN2	0.51	-0.971431	0.81	-0.304006	0.90	-0.152003	0.87	-0.200913	0.48	-1.05889	1.51	0.594549
C04	ERO1A	1.49	0.575312	1.27	0.344828	1.38	0.464668	1.42	0.505891	1.00	0	1.03	0.0426443
C05	ERO1B	1.75	0.807355	1.49	0.575312	11.47	3.51979	12.54	3.64847	2.86	1.51602	3.26	1.70487
C06	ERP44	1.86	0.895303	2.02	1.01436	3.04	1.60407	3.40	1.76553	1.77	0.823749	1.27	0.344828
C07	FBXO6	2.15	1.10434	1.74	0.799087	2.11	1.07724	1.35	0.432959	1.16	0.214125	1.68	0.748461
C08	GANAB	1.36	0.443607	1.06	0.0840643	1.69	0.757023	1.80	0.847997	0.57	-0.810966	0.63	-0.666576
C09	GANC	1.49	0.575312	1.38	0.464668	0.87	-0.200913	1.26	0.333424	0.77	-0.37707	1.06	0.0840643
C10	HERPUD1	1.55	0.632268	1.93	0.948601	21.08	4.3978	25.22	4.6565	16.38	4.03386	19.78	4.30597
C11	HSPA1B	1.40	0.485427	1.00	0	0.28	-1.8365	0.25	-2	0.21	-2.25154	0.52	-0.943416
C12	HSPA1L	1.84	0.879706	1.64	0.713696	0.56	-0.836501	0.45	-1.152	0.16	-2.64386	0.17	-2.55639
D01	HSPA2	1.78	0.831877	1.91	0.933573	0.53	-0.915936	0.65	-0.621488	0.61	-0.713119	0.34	-1.55639
D02	HSPA4	1.23	0.298658	1.26	0.333424	1.78	0.831877	1.60	0.678072	1.15	0.201634	0.80	-0.321928
D03	HSPA4L	2.41	1.26903	2.58	1.36737	2.79	1.48027	3.80	1.926	0.58	-0.785875	0.46	-1.12029
D04	HSPA5	1.17	0.226509	1.16	0.214125	11.97	3.58135	7.86	2.97453	6.97	2.80116	7.21	2.85
D05	HSPH1	1.50	0.584963	1.48	0.565597	2.01	1.0072	1.35	0.432959	0.81	-0.304006	0.54	-0.888969
D06	HTRA2	1.55	0.632268	1.66	0.731183	1.41	0.495695	1.51	0.594549	1.19	0.250962	1.32	0.400538
D07	HTRA4	3.39	1.76129	2.54	1.34483	0.67	-0.577767	0.55	-0.862496	0.39	-1.35845	0.58	-0.785875
D08	INSIG1	2.20	1.1375	2.15	1.10434	0.88	-0.184425	1.57	0.650765	0.51	-0.971431	1.15	0.201634
D09	INSIG2	1.89	0.918386	1.92	0.941106	1.76	0.815575	2.45	1.29278	1.63	0.704872	2.04	1.02857
D10	MANF	0.96	-0.0588937	1.17	0.226509	8.72	3.12433	7.78	2.95977	5.94	2.57046	4.29	2.10098
D11	MAPK10	2.90	1.53605	3.46	1.79077	1.22	0.286881	1.36	0.443607	1.73	0.790772	3.23	1.69153
D12	MAPK8	1.84	0.879706	1.80	0.847997	2.09	1.0635	2.17	1.1177	1.56	0.641546	1.50	0.584963
E01	MAPK9	1.06	0.0840643	1.10	0.137504	1.00	0	1.17	0.226509	1.05	0.0703893	1.03	0.0426443
E02	MBTPS1	1.94	0.956057	1.61	0.687061	1.43	0.516015	1.40	0.485427	1.23	0.298658	1.51	0.594549
E03	MBTPS2	2.25	1.16993	2.20	1.1375	2.43	1.28096	2.84	1.50589	0.49	-1.02915	0.59	-0.761213
E04	NPLOC4	0.92	-0.120294	0.86	-0.217591	1.61	0.687061	1.09	0.124328	1.30	0.378512	1.14	0.189034
E05	NUCB1	1.85	0.887525	1.52	0.604071	1.99	0.992768	1.57	0.650765	1.69	0.757023	1.78	0.831877
E06	OS9	1.75	0.807355	1.29	0.367371	1.90	0.925999	1.70	0.765535	1.51	0.594549	1.61	0.687061
E07	PDIA3	1.42	0.505891	1.35	0.432959	3.32	1.73118	2.85	1.51096	2.81	1.49057	2.41	1.26903
E08	PFDN2	0.78	-0.358454	0.80	-0.321928	1.37	0.454176	1.26	0.333424	1.06	0.0840643	0.88	-0.184425
E09	PFDN5	1.34	0.422233	1.27	0.344828	1.20	0.263034	0.98	-0.0291463	0.75	-0.415037	0.79	-0.340075
E10	PPIA	1.73	0.790772	1.67	0.739848	1.53	0.613532	1.52	0.604071	0.82	-0.286304	0.79	-0.340075
E11	PPP1R15A	1.27	0.344828	1.21	0.275007	17.15	4.10014	13.75	3.78136	17.43	4.1235	15.07	3.91361
E12	PRKCSH	1.34	0.422233	1.01	0.0143553	1.49	0.575312	1.21	0.275007	1.29	0.367371	1.46	0.545968
F01	RNF139	5.39	2.43029	5.47	2.45154	7.57	2.92029	8.41	3.07211	0.66	-0.599462	0.42	-1.25154
F02	RNF5	1.15	0.201634	1.16	0.214125	1.16	0.214125	1.25	0.321928	1.26	0.333424	1.28	0.356144
F03	RPN1	1.10	0.137504	1.32	0.400538	2.13	1.09085	2.07	1.04963	1.15	0.201634	1.23	0.298658
F04	SCAP	0.63	-0.666576	0.93	-0.104697	0.86	-0.217591	0.70	-0.514573	0.73	-0.454032	0.76	-0.395929
F05	SEC62	2.95	1.56071	2.63	1.39506	6.36	2.66903	6.51	2.70266	0.40	-1.32193	0.33	-1.59946
F06	SEC63	1.36	0.443607	1.42	0.505891	1.79	0.83996	1.56	0.641546	1.58	0.659925	1.73	0.790772
F07	SEL1L	0.92	-0.120294	0.90	-0.152003	5.65	2.49825	4.68	2.22651	4.08	2.02857	3.92	1.97085
F08	VIMP	1.21	0.275007	1.19	0.250962	2.42	1.27501	2.54	1.34483	2.05	1.03562	1.91	0.933573
F09	SERP1	3.38	1.75702	3.24	1.69599	7.19	2.84599	8.05	3.00899	0.75	-0.415037	0.57	-0.810966
F10	SIL1	1.03	0.0426443	1.06	0.0840643	1.98	0.9855	1.57	0.650765	1.33	0.411426	1.30	0.378512
F11	SREBF1	5.28	2.40054	3.85	1.94486	1.59	0.669027	2.23	1.15704	1.36	0.443607	3.79	1.9222
F12	SREBF2	2.29	1.19535	1.92	0.941106	1.84	0.879706	1.99	0.992768	1.64	0.713696	2.09	1.0635
G01	SYVN1	0.89	-0.168123	0.70	-0.514573	2.61	1.38405	2.12	1.08406	1.31	0.389567	1.62	0.695994
G02	TCP1	1.18	0.238787	1.12	0.163499	1.31	0.389567	1.11	0.15056	1.19	0.250962	0.95	-0.0740006
G03	TOR1A	1.24	0.31034	1.15	0.201634	1.61	0.687061	1.29	0.367371	1.41	0.495695	1.17	0.226509
G04	UBE2G2	1.23	0.298658	1.26	0.333424	1.44	0.526069	1.22	0.286881	1.41	0.495695	1.45	0.536053
G05	UBE2J2	0.70	-0.514573	0.98	-0.0291463	2.02	1.01436	2.06	1.04264	1.65	0.722466	1.37	0.454176
G06	UBXN4	1.59	0.669027	1.56	0.641546	2.00	1	2.06	1.04264	1.74	0.799087	1.76	0.815575
G07	UFD1L	1.16	0.214125	1.13	0.176323	1.38	0.464668	1.36	0.443607	1.18	0.238787	1.06	0.0840643
G08	UGGT1	1.41	0.495695	1.24	0.31034	2.37	1.24489	1.80	0.847997	2.30	1.20163	1.84	0.879706
G09	UGGT2	1.44	0.526069	1.43	0.516015	1.91	0.933573	1.49	0.575312	1.68	0.748461	1.39	0.475085
G10	USP14	1.07	0.0976108	1.08	0.111031	1.22	0.286881	1.22	0.286881	1.05	0.0703893	0.89	-0.168123
G11	VCP	0.75	-0.415037	0.90	-0.152003	1.67	0.739848	1.30	0.378512	1.06	0.0840643	0.97	-0.0439433
G12	XBP1	1.82	0.863938	1.64	0.713696	8.24	3.04264	7.82	2.96717	8.25	3.04439	5.88	2.55582
H01	ACTB	0.77	-0.37707	0.88	-0.184425	0.87	-0.200913	0.83	-0.268817	0.55	-0.862496	0.47	-1.08927
H02	B2M	1.63	0.704872	1.69	0.757023	1.48	0.565597	1.62	0.695994	1.30	0.378512	1.26	0.333424
H03	GAPDH	3.68	1.87971	3.70	1.88753	6.39	2.67582	5.14	2.36177	0.30	-1.73697	0.36	-1.47393
H04	HPRT1	1.00	0	1.00	0	1.00	0	1.00	0	1.00	0	1.00	0
H05	RPLP0	1.26	0.333424	1.26	0.333424	1.25	0.321928	1.38	0.464668	0.91	-0.136062	0.91	-0.136062

### Sheet: Heat Map values (log2FC)
	KO UT	KO UT	WT DTT	WT DTT	KO DTT	KO DTT
AMFR	0.422233	0	0.250962	0.214125	0.15056	0.275007
ATF4	0.389567	0.443607	1.92979	1.5656	1.44361	1.22033
ATF6	0.163499	0.443607	0.790772	0.863938	0.189034	-0.168123
ATF6B	0.495695	0.298658	0.422233	0.0703893	0.321928	0.298658
ATXN3	2.27202	1.87184	1.45418	2.07382	-0.761213	-1
BAX	0.765535	0.485427	0.298658	0.378512	0.0565835	0.516015
CALR	0.970854	0.970854	2.85599	2.72901	0.790772	0.863938
CANX	0.263034	0.0976108	1.05658	0.992768	0.516015	0.536053
CCT4	2.29866	2.02148	2.87578	2.67807	-2.73697	-2.64386
CCT7	-0.268817	0.0426443	0.432959	0.226509	-0.304006	-0.577767
CEBPB	1.12433	1.52607	2.22651	2.76341	2.38957	2.26604
CREB3	-0.599462	0.0703893	0.526069	0.545968	0.0840643	0.356144
CREB3L3	0.15056	0.201634	0.687061	0.31034	0.201634	0.526069
DDIT3	1.63227	1.83996	6.63662	6.43796	5.66192	4.47832
DERL1	0.0426443	0.111031	0.432959	0.454176	-0.136062	0.238787
DERL2	0.0426443	0.214125	1.69599	1.66903	1.5509	1.20163
DNAJB2	0.782409	0.275007	1.9782	1.9222	1.73552	1.57046
DNAJB9	3.14078	2.81147	6.2149	6.57001	4.28021	4.47054
DNAJC10	0.411426	0.298658	0.799087	0.815575	0.443607	0.516015
DNAJC3	0.443607	0.356144	2.84197	2.73552	2.48027	2.44095
DNAJC4	0.545968	0.422233	0.454176	0.555816	-0.0291463	0.0143553
EDEM1	0.948601	0.782409	1.90304	1.83188	1.79494	1.91073
EDEM3	1.25096	1.22651	1.65992	1.45418	0.201634	-0.0439433
EIF2A	1.22033	1.15056	1.73118	1.73985	0.0143553	-1.32193
EIF2AK3	1.45418	1.42761	2.72901	3.07895	1.07724	1.5008
ERN1	0.344828	-0.251539	3.15704	2.82579	2.8679	2.90497
ERN2	-0.971431	-0.304006	-0.152003	-0.200913	-1.05889	0.594549
ERO1A	0.575312	0.344828	0.464668	0.505891	0	0.0426443
ERO1B	0.807355	0.575312	3.51979	3.64847	1.51602	1.70487
ERP44	0.895303	1.01436	1.60407	1.76553	0.823749	0.344828
FBXO6	1.10434	0.799087	1.07724	0.432959	0.214125	0.748461
GANAB	0.443607	0.0840643	0.757023	0.847997	-0.810966	-0.666576
GANC	0.575312	0.464668	-0.200913	0.333424	-0.37707	0.0840643
HERPUD1	0.632268	0.948601	4.3978	4.6565	4.03386	4.30597
HSPA1B	0.485427	0	-1.8365	-2	-2.25154	-0.943416
HSPA1L	0.879706	0.713696	-0.836501	-1.152	-2.64386	-2.55639
HSPA2	0.831877	0.933573	-0.915936	-0.621488	-0.713119	-1.55639
HSPA4	0.298658	0.333424	0.831877	0.678072	0.201634	-0.321928
HSPA4L	1.26903	1.36737	1.48027	1.926	-0.785875	-1.12029
HSPA5	0.226509	0.214125	3.58135	2.97453	2.80116	2.85
HSPH1	0.584963	0.565597	1.0072	0.432959	-0.304006	-0.888969
HTRA2	0.632268	0.731183	0.495695	0.594549	0.250962	0.400538
HTRA4	1.76129	1.34483	-0.577767	-0.862496	-1.35845	-0.785875
INSIG1	1.1375	1.10434	-0.184425	0.650765	-0.971431	0.201634
INSIG2	0.918386	0.941106	0.815575	1.29278	0.704872	1.02857
MANF	-0.0588937	0.226509	3.12433	2.95977	2.57046	2.10098
MAPK10	1.53605	1.79077	0.286881	0.443607	0.790772	1.69153
MAPK8	0.879706	0.847997	1.0635	1.1177	0.641546	0.584963
MAPK9	0.0840643	0.137504	0	0.226509	0.0703893	0.0426443
MBTPS1	0.956057	0.687061	0.516015	0.485427	0.298658	0.594549
MBTPS2	1.16993	1.1375	1.28096	1.50589	-1.02915	-0.761213
NPLOC4	-0.120294	-0.217591	0.687061	0.124328	0.378512	0.189034
NUCB1	0.887525	0.604071	0.992768	0.650765	0.757023	0.831877
OS9	0.807355	0.367371	0.925999	0.765535	0.594549	0.687061
PDIA3	0.505891	0.432959	1.73118	1.51096	1.49057	1.26903
PFDN2	-0.358454	-0.321928	0.454176	0.333424	0.0840643	-0.184425
PFDN5	0.422233	0.344828	0.263034	-0.0291463	-0.415037	-0.340075
PPIA	0.790772	0.739848	0.613532	0.604071	-0.286304	-0.340075
PPP1R15A	0.344828	0.275007	4.10014	3.78136	4.1235	3.91361
PRKCSH	0.422233	0.0143553	0.575312	0.275007	0.367371	0.545968
RNF139	2.43029	2.45154	2.92029	3.07211	-0.599462	-1.25154
RNF5	0.201634	0.214125	0.214125	0.321928	0.333424	0.356144
RPN1	0.137504	0.400538	1.09085	1.04963	0.201634	0.298658
SCAP	-0.666576	-0.104697	-0.217591	-0.514573	-0.454032	-0.395929
SEC62	1.56071	1.39506	2.66903	2.70266	-1.32193	-1.59946
SEC63	0.443607	0.505891	0.83996	0.641546	0.659925	0.790772
SEL1L	-0.120294	-0.152003	2.49825	2.22651	2.02857	1.97085
VIMP	0.275007	0.250962	1.27501	1.34483	1.03562	0.933573
SERP1	1.75702	1.69599	2.84599	3.00899	-0.415037	-0.810966
SIL1	0.0426443	0.0840643	0.9855	0.650765	0.411426	0.378512
SREBF1	2.40054	1.94486	0.669027	1.15704	0.443607	1.9222
SREBF2	1.19535	0.941106	0.879706	0.992768	0.713696	1.0635
SYVN1	-0.168123	-0.514573	1.38405	1.08406	0.389567	0.695994
TCP1	0.238787	0.163499	0.389567	0.15056	0.250962	-0.0740006
TOR1A	0.31034	0.201634	0.687061	0.367371	0.495695	0.226509
UBE2G2	0.298658	0.333424	0.526069	0.286881	0.495695	0.536053
UBE2J2	-0.514573	-0.0291463	1.01436	1.04264	0.722466	0.454176
UBXN4	0.669027	0.641546	1	1.04264	0.799087	0.815575
UFD1L	0.214125	0.176323	0.464668	0.443607	0.238787	0.0840643
UGGT1	0.495695	0.31034	1.24489	0.847997	1.20163	0.879706
UGGT2	0.526069	0.516015	0.933573	0.575312	0.748461	0.475085
USP14	0.0976108	0.111031	0.286881	0.286881	0.0703893	-0.168123
VCP	-0.415037	-0.152003	0.739848	0.378512	0.0840643	-0.0439433
XBP1	0.863938	0.713696	3.04264	2.96717	3.04439	2.55582
